# To knot or not to knot: Multiple conformations of the SARS-CoV-2 frameshifting RNA element

**DOI:** 10.1101/2021.03.31.437955

**Authors:** Tamar Schlick, Qiyao Zhu, Abhishek Dey, Swati Jain, Shuting Yan, Alain Laederach

## Abstract

The SARS-CoV-2 frameshifting RNA element (FSE) is an excellent target for therapeutic intervention against Covid-19. This small gene element employs a shifting mechanism to pause and backtrack the ribosome during translation between Open Reading Frames 1a and 1b, which code for viral polyproteins. Any interference with this process has profound effect on viral replication and propagation. Pinpointing the structures adapted by the FSE and associated structural transformations involved in frameshifting has been a challenge. Using our graph-theory-based modeling tools for representing RNA secondary structures, “RAG” (RNA-As-Graphs), and chemical structure probing experiments, we show that the 3-stem H-type pseudoknot (3_6 dual graph), long assumed to be the dominant structure has a viable alternative, an HL-type 3-stem pseudoknot (3_3) for longer constructs. In addition, an unknotted 3-way junction RNA (3_5) emerges as a minor conformation. These three conformations share Stems 1 and 3, while the different Stem 2 may be involved in a conformational switch and possibly associations with the ribosome during translation. For full-length genomes, a stem-loop motif (2_2) may compete with these forms. These structural and mechanistic insights advance our understanding of the SARS-CoV-2 frameshifting process and concomitant virus life cycle, and point to three avenues of therapeutic intervention.
