## Supplementary material for "To knot or not to knot: Multiple conformations of the SARS-CoV-2 frameshifting RNA element": Chemical Probing Reactivity

### Sheet: investigation
ONTOLOGY SOURCE REFERENCE
Term Source Name	OBI	CHEBI	UO
Term Source File
Term Source Version	v 1.26	v 1.26	v 1.26
Term Source Description	Ontology for Biomedical Investigations	Chemical Entity of Biological Interest	Unit Ontology
INVESTIGATION
Investigation Identifier
Investigation Title
Investigation Description
Investigation Submission Date
Investigation Public Release Date
INVESTIGATION PUBLICATIONS
Investigation PubMed ID
Investigation Publication DOI
Investigation Publication Author list
Investigation Publication Title
Investigation Publication Status
Investigation Publication Status Term Accession Number
Investigation Publication Status Term Source REF
INVESTIGATION CONTACTS
Investigation Person Last Name
Investigation Person First Name
Investigation Person Mid Initials
Investigation Person Email
Investigation Person Phone
Investigation Person Fax
Investigation Person Address
Investigation Person Affiliation
Investigation Person Roles
Investigation Person Roles Term Accession Number
Investigation Person Roles Term Source REF
STUDY
Study Identifier
Study Title	To knot or not to knot: Multiple conformations of the SARS-CoV-2 frameshifting RNA element
Study Submission Date
Study Public Release Date
Study Description	SARS-CoV-2 RNA sequences We use the official SARS-CoV-2 RNA reference sequence provided by GISAID 26 (Accession ID: EPI ISL 402124), 29891nt. The 84nt FSE occupies residues 13462–13545, and the spike gene region is residues 21564–25384. Other viral RNA sequences are aligned to the reference by GISAID using mafft.59 Spe- cific variants such as the British variant (B.1.1.7 or VUI-202012/01), the So…
Study File Name
STUDY DESIGN DESCRIPTORS
Study Design Type	SNRNASM
Study Design Type Term Accession Number	OBI
Study Design Type Term Source REF
STUDY PUBLICATIONS
Study PubMed ID
Study Publication DOI
Study Publication Author list	Tamar Schlick, Qiyao Zhu, Abhishek Dey, Swati Jain, Shuting Yan, and Alain Laederach
Study Publication Title
Study Publication Status	In preparation
Study Publication Status Term Accession Number
Study Publication Status Term Source REF	OBI
STUDY FACTORS
Study Factor Name
Study Factor Type
Study Factor Type Term Accession Number
Study Factor Type Term Source REF	CHEBI		CHEBI
STUDY ASSAYS
Study Assay Measurement Type	single nucleotide resolution mapping structure
Study Assay Measurement Type Term Accession Number
Study Assay Measurement Type Term Source REF	OBI
Study Assay Technology Type	Next-generation sequencing
Study Assay Technology Type Term Accession Number
Study Assay Technology Type Term Source REF
Study Assay Technology Platform
Study Assay File Name
STUDY PROTOCOLS
Study Protocol Name	SHAPE-MaP
Study Protocol Type
Study Protocol Type Term Accession Number
Study Protocol Type Term Source REF	OBI	OBI	OBI
Study Protocol Description
Study Protocol URI
Study Protocol Version
Study Protocol Parameters Name
Study Protocol Parameters Name Term Accession Number
Study Protocol Parameters Name Term Source REF
Study Protocol Components Name
Study Protocol Components Type
Study Protocol Components Type Term Accession Number
Study Protocol Components Type Term Source REF
STUDY CONTACTS
Study Person Last Name	Schlick	Zhu	Dey	Jain	Yan	Laederach
Study Person First Name	Tamar	Qiyao	Abhishek	Swati	Shuting	Alain
Study Person Mid Initials
Study Person Email	schlick@nyu.edu	qz886@nyu.edu	abhi83@ad.unc.edu	sjain.bio.03@gmail.com	aimeesty@gmail.com	alain@unc.edu
Study Person Phone
Study Person Fax
Study Person Address
Study Person Affiliation	New York University	New York University	University of North Carolina at Chapel Hill	New York University	New York University	University of North Carolina at Chapel Hill
Study Person Roles	Principal Investigator	Graduate Student	Postdoctoral research associate	Postdoctoral research associate	Postdoctoral research associate	Principal Investigator
Study Person Roles Term Accession Number
Study Person Roles Term Source REF	OBI	OBI	OBI

### Sheet: study_assays
Source Name	Characteristics[Nucleotide Sequence]	Characteristics[Nucleotide Type]	Characteristics[RNA Production]	Protocol REF	Parameter Value[Data Starts at Sequence Position]	Parameter Value[software]	Assay Name	Raw Data File	Data Starts At	Performer	Date	Factor Value[probing agent]	Factor Value[folding salt]	Factor Value[folding salt concentration]
WT 77nt (5NIA)	GGGUUUGCGGUGUAAGUGCAGCCCGUCUUACACCGUGCGGCACAGGCACUAGUACUGAUGUCGUAUACAGGGCUUUU	RNA	In Vitro Transcribed RNA	SHAPE-MaP	1					Abhishek Dey
WT 77nt (DMS)	GGGUUUGCGGUGUAAGUGCAGCCCGUCUUACACCGUGCGGCACAGGCACUAGUACUGAUGUCGUAUACAGGGCUUUU	RNA	In Vitro Transcribed RNA	DMS-MaP	1					Abhishek Dey
WT 87nt (5NIA)	GUUUUUAAACGGGUUUGCGGUGUAAGUGCAGCCCGUCUUACACCGUGCGGCACAGGCACUAGUACUGAUGUCGUAUACAGGGCUUUU	RNA	In Vitro Transcribed RNA	SHAPE-MaP	1					Abhishek Dey
WT 87nt (DMS)	GUUUUUAAACGGGUUUGCGGUGUAAGUGCAGCCCGUCUUACACCGUGCGGCACAGGCACUAGUACUGAUGUCGUAUACAGGGCUUUU	RNA	In Vitro Transcribed RNA	DMS-MaP	1					Abhishek Dey
WT 144nt (5NIA)	CAUGCUUCAGUCAGCUGAUGCACAAUCGUUUUUAAACGGGUUUGCGGUGUAAGUGCAGCCCGUCUUACACCGUGCGGCACAGGCACUAGUACUGAUGUCGUAUACAGGGCUUUUGACAUCUACAAUGAUAAAGUAGCUGGUUUU	RNA	In Vitro Transcribed RNA	SHAPE-MaP	1					Abhishek Dey
WT 144nt (DMS)	CAUGCUUCAGUCAGCUGAUGCACAAUCGUUUUUAAACGGGUUUGCGGUGUAAGUGCAGCCCGUCUUACACCGUGCGGCACAGGCACUAGUACUGAUGUCGUAUACAGGGCUUUUGACAUCUACAAUGAUAAAGUAGCUGGUUUU	RNA	In Vitro Transcribed RNA	DMS-MaP	1					Abhishek Dey
3_6 PSM 77 nt (5NIA)	GGUAUUGCGGUGUAAGUAAAGCCCGUCUUACACCGUGCGGCACAGGCACUAGUACUGAUGUCGUAUAACGGGCUUUU	RNA	In Vitro Transcribed RNA	SHAPE-MaP	1					Abhishek Dey
3_6 PSM 77 nt (DMS)	GGUAUUGCGGUGUAAGUAAAGCCCGUCUUACACCGUGCGGCACAGGCACUAGUACUGAUGUCGUAUAACGGGCUUUU	RNA	In Vitro Transcribed RNA	DMS-MaP	1					Abhishek Dey
3_6 PSM 144 nt (5NIA)	CAUGCUUCAGUCAGCUGAUGCACAAUCGUUUUUAAACGGUAUUGCGGUGUAAGUAAAGCCCGUCUUACACCGUGCGGCACAGGCACUAGUACUGAUGUCGUAUAACGGGCUUUUGACAUCUACAAUGAUAAAGUAGAUGGUUUU	RNA	In Vitro Transcribed RNA	SHAPE-MaP	1					Abhishek Dey
3_6 PSM 144 nt (DMS)	CAUGCUUCAGUCAGCUGAUGCACAAUCGUUUUUAAACGGUAUUGCGGUGUAAGUAAAGCCCGUCUUACACCGUGCGGCACAGGCACUAGUACUGAUGUCGUAUAACGGGCUUUUGACAUCUACAAUGAUAAAGUAGAUGGUUUU	RNA	In Vitro Transcribed RNA	DMS-MaP	1					Abhishek Dey
3_3 PSM 77nt (5NIA)	GGGCUUGCGGUGUAAGUGCAGCCCGUCUUACACCGUGCGGCACAGGCACUAGUACUGAUGUCGUAUACAGAUCUUUU	RNA	In Vitro Transcribed RNA	SHAPE-MaP	1					Abhishek Dey
3_3 PSM 77nt (DMS)	GGGUUUGCGGUGUAAGUGCAGCCCGUCUUACACCGUGCGGCACAGGCACUAGUACUGAUGUCGUAUACAGGCCCUUU	RNA	In Vitro Transcribed RNA	DMS-MaP	1					Abhishek Dey
3_5 Mutant 77nt (5NIA)	GGGUUUGCGGUGUAAGUGCAGCCCGUCUUACACCGUGCGGCACAGGCACUAGUACUGAUGUCGUAUACAGGCCCUUU	RNA	In Vitro Transcribed RNA	SHAPE-MaP	1					Abhishek Dey
3_5 Mutant 77nt (DMS)	GGGUUUGCGGUGUAAGUGCAGCCCGUCUUACACCGUGCGGCACAGGCACUAGUACUGAUGUCGUAUACAGGCCCUUU	RNA	In Vitro Transcribed RNA	DMS-MaP	1					Abhishek Dey
WT 156nt (5NIA)	ACUCCGCGAACCCAUGCUUCAGUCAGCUGAUGCACAAUCGUUUUUAAACGGGUUUGCGGUGUAAGUGCAGCCCGUCUUACACCGUGCGGCACAGGCACUAGUACUGAUGUCGUAUACAGGGCUUUUGACAUCUACAAUGAUAAAGUAGCUGGUUUU	RNA	In Vitro Transcribed RNA	SHAPE-MaP	1
WT 156nt (DMS)	ACUCCGCGAACCCAUGCUUCAGUCAGCUGAUGCACAAUCGUUUUUAAACGGGUUUGCGGUGUAAGUGCAGCCCGUCUUACACCGUGCGGCACAGGCACUAGUACUGAUGUCGUAUACAGGGCUUUUGACAUCUACAAUGAUAAAGUAGCUGGUUUU	RNA	In Vitro Transcribed RNA	DMS-MaP	1
WT 222nt (5NIA)	UACACUUAAAAACACAGUCUGUACCGUCUGCGGUAUGUGGAAAGGUUAUGGCUGUAGUUGUGAUCAACUCCGCGAACCCAUGCUUCAGUCAGCUGAUGCACAAUCGUUUUUAAACGGGUUUGCGGUGUAAGUGCAGCCCGUCUUACACCGUGCGGCACAGGCACUAGUACUGAUGUCGUAUACAGGGCUUUUGACAUCUACAAUGAUAAAGUAGCUGGUUUU	RNA	In Vitro Transcribed RNA	SHAPE-MaP	1
WT 222nt (DMS)	UACACUUAAAAACACAGUCUGUACCGUCUGCGGUAUGUGGAAAGGUUAUGGCUGUAGUUGUGAUCAACUCCGCGAACCCAUGCUUCAGUCAGCUGAUGCACAAUCGUUUUUAAACGGGUUUGCGGUGUAAGUGCAGCCCGUCUUACACCGUGCGGCACAGGCACUAGUACUGAUGUCGUAUACAGGGCUUUUGACAUCUACAAUGAUAAAGUAGCUGGUUUU	RNA	In Vitro Transcribed RNA	DMS-MaP	1

### Sheet: datamatrix
WT 77nt-1 (5NIA)	WT 77nt-2 (5NIA)	WT 77nt-1(DMS)	WT 77nt-2 (DMS)	WT 87nt-1(5NIA)	WT 87nt -2(5NIA)	WT 87nt-1 (DMS)	WT 87nt-2 (DMS)	WT 144nt-1 (5NIA)	WT 144nt-2 (5NIA)	WT 144nt-1 (DMS)	WT 144nt-2 (DMS)	3_6 PSM 77nt-1 (5NIA)	3_6 PSM 77nt-2 (5NIA)	3_6 PSM 77nt-1 (DMS)	3_6 PSM 77nt-2 (DMS)	3_6 PSM 144nt-1 (5NIA)	3_6 PSM 144nt-2 (5NIA)	3_6 PSM 144nt-1 (DMS)	3_6 PSM 144nt-2 (DMS)	3_3 PSM 77nt-1 (5NIA)	3_3 PSM 77nt-2 (5NIA)	3_3 PSM 77nt-1 (DMS)	3_3 PSM 77nt-2 (DMS)	3_5 Mutant 77nt-1 (5NIA)	3_5 Mutant 77nt-2(5NIA)	3_5 Mutant 77nt-1 (DMS)	3_5 Mutant 77nt-2 (DMS)	WT 156nt-1 (5NIA)	WT 156nt-2 (5NIA)	WT 156nt-1 (DMS)	WT 156nt-2 (DMS)	WT 222nt-1 (5NIA)	WT 222nt-2 (5NIA)	WT 222nt-1 (DMS)	WT 222nt-2 (DMS)
0	0	0	0	0	0	0	0	0	0	0	0	0	-999	-999	0	0	0	0	0	0	0	0	0	0	0	0	0	0	0	0	0	0	0	0	0
0	0	0	0	0	0	0	0	0	0	0	0	0	-999	-999	0	0	0	0	0	0	0	0	0	0	0	0	0	0	0	0	0	0	0	0	0
0.291836	0.323606	0.008214	0.128997	-0.010836	-0.004374	0.013564	0.021093	0.049902	0.049342	0.003921	0.656957	0.303948	-999	-999	1.23911	0.094847	0.11966	0.851297	0.546411	0.087041	0.101379	0.023237	0.029371	0.364186	0.097686	0.044516	0.030512	-0.023214	0.008744	0.207667	0.178122	0.028273	0.026255	0.068301	0.035608
1.3079	1.28561	0.154047	0.450944	-0.007044	0.001158	0.001771	0.037139	0.017822	0.034884	0.026559	0.043295	0.337666	-999	-999	0.475605	0.020504	0.015962	0.003132	-0.007102	0.251685	0.932238	0.210031	0.492657	0.699685	0.917254	0.216206	0.275594	0.070715	0.081465	0.366911	0.370165	0.102845	0.058831	0.080479	0.067811
0.010889	0.02436	0.00536	0.132458	-0.007044	0.014793	0.000216	0.012565	-0.012872	-0.009815	0.133061	0.083055	0.907538	0.8702	0.093479	0.242206	0.010672	-0.01376	0.092418	0.054039	0.051619	0.047239	0.104513	0.114086	-0.022781	0.008428	0.117647	0.135261	-0.023751	0.024483	0.124215	0.129033	0.105828	0.090191	0.333868	0.285671
0.136235	0.079119	-0.006961	0.283312	0.498476	0.316059	0.230976	0.2846	0.231096	0.328546	0.014794	0.064369	0.752575	0.852415	0.162023	0.139693	0.250726	0.184829	0.061954	0.066926	0.017112	-0.013802	0.191366	0.150545	0.090325	0.06635	0.156603	0.169293	0.137405	0.178231	0.035944	0.033297	0.294139	0.247115	0.285652	0.258277
0.491326	0.399457	0.022275	0.054849	0.993918	1.04144	0.67444	0.646759	0.210699	0.228536	0.011675	0.115699	1.42169	0.610824	0.099132	0.033497	0.176983	0.191874	0.131311	0.100694	0.439921	0.432342	0.045019	0.039129	0.59999	0.378333	0.045567	0.047585	-0.035827	-0.012533	0.093523	0.076932	1.09213	1.18172	1.27876	1.37006
0.081043	0.011091	0.067313	0.065872	0.362696	0.348089	0.699408	0.425538	0.002277	0.023875	0.178425	0.229745	0.089678	0.10246	0.05537	0.08858	0.037051	0.017503	0.285455	0.189348	0.037394	0.011178	0.086887	0.086123	0.01723	0.094392	0.172334	0.178568	0.034754	0.119792	0.040763	0.027168	2.13381	2.04644	2.14561	2.48702
-0.007813	-0.073673	0.079564	0.059476	0.621795	0.622084	1.10507	1.2638	0.191788	0.164339	1.12054	0.397691	0.021403	-0.055401	0.152029	-0.036168	0.177702	0.13276	0.536289	0.40193	-0.009929	0.044128	0.105968	0.042139	-0.010036	0.038998	0.054484	0.07064	-0.016236	0.031624	0.088319	0.083373	4.86613	4.4979	1.74744	1.94091
0.013466	0.00713	0.020117	0.011624	0.126895	0.073451	1.46642	1.81655	2.4769	1.37095	0.298206	0.440573	0.016262	0.401183	0.158288	0.004548	1.77534	1.81989	0.406459	0.362377	0.007324	0.003013	0.011186	0.008059	0.074516	-0.003678	0.004747	-0.000189	0.003489	0.040951	0.180251	0.196407	2.592	2.35142	0.601591	0.55389
-0.032168	0.041986	-0.003063	0.02908	0.692015	0.385265	0.316637	0.317299	0.062081	0.032364	0.025489	0.283278	0.037904	0.048633	0.106905	0.059198	0.033694	0.063298	0.24104	0.210183	0.036196	0.042865	0.044223	0.038401	0.234072	0.01042	0.008544	0.03479	0.019591	-0.085254	0.048472	0.045868	0.363524	0.315183	0.246963	0.214726
-0.008977	0.009704	-0.014757	-0.007712	0.558943	0.580791	0.227952	0.173434	0.057724	0.078257	0.817081	1.34279	0.001315	0.078852	0.04154	-0.002094	0.071465	0.127696	1.32996	1.24737	0.005845	-0.007679	0.001974	0.011117	0.083397	0.002988	0.004068	0.001249	-0.024287	0.017779	0.066492	0.080516	0.086115	0.046433	0.506328	0.526928
-0.001579	-0.003961	-0.011068	0.003122	0.978855	0.910485	0.05201	0.073118	0.902897	0.732961	1.96918	1.84085	0.006816	0.065316	-0.023218	0.011045	0.959497	0.994598	2.62097	2.28319	0.000493	-0.017593	0.00561	0.007962	0.090369	0.008351	0.002204	0.00848	0.017041	0.055233	0.17577	0.191524	1.38964	1.062	1.38732	1.5267
0.04048	0.018121	0.11785	0.082499	1.55763	1.8256	0.773924	0.728203	1.23063	0.903003	0.143756	0.217578	0.046035	0.052253	0.044771	0.023246	1.27533	1.41963	0.16764	0.144198	0.032253	0.005638	0.017904	0.032138	0.088016	0.029727	0.06557	0.068974	1.03591	1.07201	3.07136	3.01083	0.125022	0.078036	0.164552	0.131246
0.044553	0.029806	0.293685	0.170567	0.452746	0.311299	0.761224	0.910821	0.021288	0.01207	0.160422	0.082734	0.083938	0.638524	0.261761	0.270722	0.047843	0.053941	0.083421	0.065044	0.03838	0.025272	0.120339	0.116076	0.201033	0.026969	0.165757	0.182278	0.075009	0.086565	0.149752	0.137448	0.031515	0.015802	0.468313	0.493968
0.134572	0.114668	0.011973	0.012151	0.528818	0.243122	0.586663	0.578333	-0.001683	0.009285	-0.001069	0.012901	0.090276	-0.053355	0.013325	-0.005414	0.023262	-0.003853	0.014805	0.020365	0.104927	0.092825	0.006995	0.010923	-0.034016	0.100521	0.015257	0.014802	0.046696	0.094581	0.017249	0.006909	0.139677	0.101496	0.384959	0.428588
0.402719	0.278946	0.012251	0.165112	0.429773	0.452799	0.100607	0.067265	0.031981	0.020028	0.046077	0.05413	0.522402	0.593196	0.440238	0.497263	0.063311	0.031264	0.022094	-0.003198	0.474286	0.341558	0.60935	0.641891	0.1866	0.433956	0.541855	0.625841	0.044684	0.064851	0.027946	0.015947	0.095063	0.084235	0.005302	0.005079
2.23902	2.02541	-0.002784	0.014559	0.02384	0.068177	0.036286	0.041328	0.272582	0.41423	0.676356	0.320467	2.25318	1.76527	1.1492	0.635367	0.367755	0.339716	0.466477	0.477134	1.1316	0.681173	0.08796	0.061218	0.258052	1.11967	0.064011	0.068444	0.151629	0.166427	0.01431	0.012415	0.024512	-0.004741	0.009391	0.00978
0.292003	0.308851	0.068705	1.08329	0.048981	0.131852	0.040778	-0.0219	0.010495	0.027058	0.006328	0.01033	1.54389	1.52968	0.967091	2.11727	0.106837	0.123733	0.064516	0.046185	0.274994	0.057445	1.69985	1.10537	0.649859	0.35734	1.0117	1.10344	0.013016	0.062519	0.035559	0.024778	0.074702	0.069892	0.051271	0.066514
0.541447	0.455702	1.35461	0.776841	0.040095	0.076667	0.006696	-0.014936	0.007525	0.198029	0.03458	0.035215	0.507695	0.477988	0.580204	0.565052	0.09041	0.07959	0.01435	-0.015285	1.58081	1.26524	1.68846	1.51846	2.32749	1.87305	1.68107	1.81915	-0.026032	0.024046	0.050592	0.057816	0.049542	0.016045	0.055315	0.067487
0.06259	0.043471	-0.006335	0.034384	0.090918	0.127607	0.041988	0.061411	0.011783	0.047087	0.10472	0.067353	0.187845	0.0639	0.143297	0.168642	0.050001	0.035116	0.192809	0.179237	0.332669	0.286738	0.050421	0.074471	-0.08735	0.549341	0.115409	0.097934	0.109897	0.183769	0.213497	0.195212	0.576476	0.560353	0.11773	0.096557
0.022526	-0.026538	-0.036337	0.05816	-0.00466	0.052741	0.003283	-0.013675	0.529025	0.560531	0.783393	0.893175	0.170029	-0.117726	0.1489	1.28857	0.509845	0.586411	1.34704	1.28518	-0.000845	-0.056376	0.231952	0.324538	0.05773	0.087343	0.544397	0.505155	1.13641	1.04563	0.204246	0.182381	0.018676	0.001459	0.067537	0.081373
0.023856	-0.014853	0.002367	0.035626	0.007477	0.009776	0.014428	0.035525	0.109706	0.182643	0.393657	1.77235	0.117418	-0.116939	1.57213	0.879306	0.168949	0.127256	2.43574	2.26842	0.052816	-0.000194	0.197668	0.269825	1.09851	0.083359	0.502051	0.448635	-0.052064	0.023026	0.156353	0.164512	0.073794	0.044245	0.498195	0.571234
0.024105	-0.037728	0.020396	0.031262	0.070003	0.038205	0.039137	0.093	0.656058	0.941336	1.12491	0.930548	0.06397	-0.24584	-0.035029	0.803504	1.34116	1.41016	1.6661	1.54202	-0.016056	-0.000194	0.177306	0.204772	-0.045296	0.005746	0.417698	0.387422	0.012211	0.097787	1.10276	1.13205	0.027235	0.005956	0.016266	0.027935
0.043306	0	0.059308	0.069521	0.071954	0.116673	0.172141	0.210221	1.09379	1.46552	1.71607	1.12678	0.275012	-0.007082	0.091712	0.121861	0.6716	0.589603	0.718962	0.658675	0.016831	-0.010789	0.014129	-0.031604	0.289448	0.133543	0.04177	0.040847	0.500376	0.502196	2.27596	2.25985	0.020102	0.016531	0.040756	0.055113
0.073645	0.025944	0.012043	0.114288	0.163305	0.095834	0.019309	0.010496	0.19961	0.215936	0.002406	0.384606	0.105581	-0.039977	0.185191	0.05862	0.10288	0.139475	0.263589	0.208255	-0.015845	-0.056084	0.088376	0.133893	-0.101604	0.03647	0.119037	0.136851	0.812758	0.768596	0.133562	0.129397	0.129821	0.106965	0.074233	0.065218
0.012052	0.016042	0.009745	0.025544	0.43725	0.380762	0.221559	0.259925	0.027724	0.138209	0.424137	0.144807	0.036947	0.039504	0.04679	0.090385	0.019185	0.006605	0.098056	0.063916	-0.00838	-0.005054	0.007168	0.010146	0.083175	0.013791	0.010409	0.016505	0.006307	-0.000874	0.053772	0.047063	0.108162	0.128237	0.10744	0.126761
0.011055	0.019805	-0.011277	0.008352	2.19037	1.57592	-0.013866	-0.000151	0.028219	-0.013529	0.642132	0.1988	0.021881	0.034311	-0.012821	0.026856	-999	-0.287977	-999	0.20374	0.002958	0	-0.005125	-0.006117	-0.038812	0.007738	0.008578	0.003558	-0.026434	-0.003498	0.014648	0.004987	0.177288	0.207489	0.456226	0.514986
-0.002577	0.007031	-0.002367	0.002107	0.205676	0.073708	1.01717	0.973292	0.576056	0.660009	0.000446	0.242324	0.000717	-0.104506	0.011559	0.021441	0.583828	0.633196	0.246563	0.226927	0.010915	-0.005346	-0.001593	-0.003932	0.088637	-0.001686	-0.001865	0.006095	0.008454	0.033519	-9.6e-05	-0.005922	0.016471	0.023216	0.279945	0.312093
0.022027	0.033668	0.148896	0.077233	0.635232	0.562139	0.828698	0.821606	0.840816	0.74649	0.015418	0.483317	0.026545	0.121819	0.090299	0.060209	0.947866	1.16082	0.592207	0.450608	0.03352	0.012733	0.026977	0.02039	0.200544	0.009424	0.074623	0.072608	0.035962	0.107842	0.131057	0.121241	0.154981	0.152183	0.041475	0.03269
0.009642	0.019904	0.02137	0.022835	0.08084	0.144458	0.04013	0.022051	0.282186	0.320322	0.016844	0.407562	0.021881	-0.015739	0.097163	0.026062	0.405526	0.550744	0.494607	0.450232	0.013732	0.01147	0.013436	0.02806	-0.032417	-0.00567	0.021054	0.018247	-0.004026	0.019091	0.018165	0.018493	0.01699	0.018597	0.052619	0.043875
0.013798	-0.069712	0.177645	0.065947	-0.01127	-0.061874	0.036199	0.158296	0.01703	0.046556	0.000178	0.12658	0.006935	-0.114579	0.058954	0.139548	0.021343	0.012219	0.119808	0.110383	0.027253	0.00243	0.020189	0.050149	0.177097	0.006512	0.074758	0.075637	0.033144	0.044303	-0.00159	-0.004519	0.265607	0.234109	0.201219	0.185873
0.006317	0.016537	0.031464	0.024227	0.03641	0.022254	0.068813	0.146993	0.768537	0.541829	0.046166	0.50081	0.004065	-0.173757	0.065819	0.029382	0.579871	0.572651	0.54335	0.438568	0.010563	-0.016524	0.013402	0.029711	-0.032773	0.004597	0.017935	0.019647	-0.008319	0.004663	0.075502	0.09584	1.01989	1.04376	0.097329	0.091748
0.50022	-0.019507	0.131633	0.104808	-0.001842	-0.00939	0.045314	0.076247	2.00451	1.37679	1.04274	0.79451	0.22814	-999	-0.27978	-0.36541	2.31828	2.59872	1.00761	0.903144	0.118448	-0.115959	0.028812	0.044712	-0.15254	0.038002	-0.023224	-0.008669	0.539155	0.646617	0.830428	0.788173	0.301661	0.284674	0.622036	0.646232
0.241715	0.17725	0.034248	0.051802	0.025032	-0.005274	0.009503	0.031134	1.21211	0.642899	1.16511	0.720729	0.045317	0.296677	0.022259	0.02404	1.0848	1.22786	0.788546	0.701944	0.136476	0.123832	0.03837	0.053305	-0.058174	0.138753	0.065876	0.05122	0.087489	0.065288	1.82569	1.82075	2.3203	2.25807	1.31444	1.37486
0.655572	0.214681	-0.007866	0.188436	-0.01257	-0.032288	0.143286	0.109046	0.48843	0.293662	0.813784	0.512747	0.062894	-0.019044	-0.041944	-0.088869	0.210677	0.163803	0.411982	0.331007	0.405626	0.299277	0.049729	0.076025	0.345446	0.059071	0.059163	0.109708	0.556868	0.553931	0.983408	0.967489	0.460403	0.41206	0.949388	0.980317
0.300315	0.228247	0.04469	0.040779	0.023082	-0.016208	0.013607	-0.008175	0.071388	0.026926	0.314694	0.693503	0.702116	1.01673	0.078336	0.032631	0.00036	-0.006715	0.444497	0.31163	0.407668	0.404932	0.065208	0.072578	0.34891	0.131014	0.019529	0.023698	1.68348	1.70376	1.14535	1.11481	0.438874	0.452051	0.056214	0.052304
0.086861	-0.007526	0.092582	0.074186	-0.01723	0.001544	0.030022	0.006106	0.309712	0.218323	0.096342	0.396589	0.131766	0.3206	0.239956	0.258233	0.208039	0.058564	0.130684	0.076896	0.037182	0.041601	0.134503	0.191664	0.409482	0.07156	0.247466	0.254281	0.322715	0.333874	0.428103	0.415722	0.068347	0.041935	0.085287	0.106228
0.064003	-0.010001	-0.042949	-0.006508	0.018205	-0.013764	-0.006739	0.007065	0.44724	0.420332	0.0254	0.258256	0.040654	-0.066733	0.014335	0.045048	0.644861	0.648828	0.265525	0.30688	0.014436	0.001944	0.017938	0.01971	-0.080289	0.029191	0.001492	0.013439	0.276153	0.35792	1.37311	1.35859	0.314241	0.252584	0.075985	0.062894
0.056688	0.073178	0.125159	-0.014295	0.038144	0.036018	0.046394	0.042286	1.57915	0.932184	0.061762	0.143521	0.039458	-999	-0.008581	0.04281	0.340057	0.424479	0.538567	0.413312	-0.004084	-0.013025	0.003775	0.023837	-0.017052	0.002452	-0.012477	0.012985	0.672267	0.034539	-0.017587	0.005922	1.16281	1.13541	0.072975	0.061868
0.048127	-0.016834	0.007379	0.006696	0.047464	0.010677	0.071492	0.048241	1.67401	1.69273	0.243039	0.738956	-0.018533	0.003305	-0.110034	-0.051401	3.81557	3.97971	2.64392	2.57539	0.011901	0.008554	0.005091	0.014953	-0.067988	0.023598	0.022139	0.02896	1.14943	1.12491	0.307164	0.344296	0.65883	0.616145	0.362267	0.377257
0.136068	0.125858	1.45903	0.200098	0.056024	0.028171	0.07214	0.125194	0.383674	0.294192	0.009982	0.893359	0.156996	0.353966	0.306834	0.323567	1.5992	2.00516	0.827438	0.829258	0.107533	0.071441	0.148597	0.278467	0.046095	0.149479	0.27903	0.279304	0.811685	0.77253	0.511218	0.490004	1.31079	1.35044	1.05728	1.1013
0.034994	-0.001782	0.031533	0.026597	0.037928	0.018524	0.081773	0.022203	0.421497	0.312231	0.018716	0.752133	0.012794	0.082629	0.073238	0.047575	0.636587	0.768268	0.719531	0.668363	0.004929	-0.007484	0.023479	0.035197	0.073184	0.025667	0.065638	0.063674	0.208121	0.180126	0.342916	0.343102	2.43897	2.58869	1.08046	1.16792
0.032251	0.008714	0.705847	0.165977	0.010945	0.000772	0.025573	0.052177	0.190698	-999	0.23475	-999	0.051056	-999	0.028215	0.239463	1.46107	1.3353	0.068958	0.067678	0.053661	0	0.112755	0.191373	-0.071274	0.03011	0.21146	0.181559	0.005099	0.012387	0.110627	0.121761	0.12191	0.128359	0.051855	0.051277
0.043056	0.04456	0.002436	0.01012	0.252381	0.374974	0.046135	0.0493	0.075646	0.08847	0.093223	0.061017	0.0055	-0.113634	0.067787	0.022091	0.267153	0.154446	0.154714	0.146409	0.009577	0.003305	0.002632	0.01471	-0.068388	0.016473	-0.008747	0.000151	1.19948	1.14954	0.726161	0.709111	0.028921	0.013128	0.020715	0.009726
0.068907	0.051987	0.00174	-0.014371	1.00562	0.75921	0.03607	0.121409	0.051388	-0.047883	0.077894	0.031083	0.095297	0.050994	-0.045074	-0.026639	0.019785	0.064178	0.004954	0.050135	-0.025352	-0.014969	-0.004294	0.013448	0.003997	0.022832	0.00556	0.012114	2.51932	2.46187	1.08122	1.09278	0.714208	0.749974	0.192457	0.209701
0.111963	0.082189	0.136158	0.18663	0.825737	0.960782	0.100952	0.089568	0.091488	0.107703	0.027539	0.010927	0.318296	0.120559	0.198264	0.355332	0.003837	-0.002642	0.014691	0.03057	0.204573	0.194787	0.281785	0.273903	0.274305	0.089412	0.150534	0.154454	1.40572	1.42512	0.897209	0.88848	0.339142	0.339251	0.257613	0.272866
1.67737	1.64229	4.36713	2.1533	0.057758	0.107797	0.235426	0.206234	0.102874	0.072553	0.029322	0.075709	1.42444	1.09794	1.59166	1.76915	-0.016187	0.02609	0.004612	-0.021164	1.36216	1.80305	1.86327	2.84982	0.95152	1.61408	2.01363	2.04894	1.0135	1.06094	0.980324	0.965308	6.41996	6.30962	1.74164	1.90325
0.234899	0.227554	0.900129	1.80231	0.019072	0.026242	0.020821	0.018519	0.000891	0.086613	0.02139	0.003076	0.21415	0.188709	1.35211	1.97461	0.005036	-0.009357	-0.00336	0.008983	0.189151	0.127623	1.7119	2.32031	0.417564	0.197747	1.75921	1.71307	0.40497	0.397414	1.28696	1.23163	0.264699	0.257811	0.44261	0.48743
0.079962	0.060899	0.04998	0.768227	-0.029475	0.00193	-0.002635	-0.029469	0.00297	0.012601	0.013012	0.032873	0.035393	0.01023	0.462649	0.762787	-0.00012	-0.008807	-0.002278	0.005456	0.097181	0.085633	0.680134	0.894386	0.077447	0.041296	0.681844	0.687395	0.004562	0.009473	0.02626	0.025609	0.04215	0.046554	0.003415	-0.000324
0.720905	0.707912	1.53978	1.20619	-0.001409	0.033445	-0.006048	0	0.088418	0.144311	0.374941	0.092559	0.707617	0.548498	0.916263	0.888763	0.02638	0.032364	0.074652	0.069418	0.587242	0.772637	1.02675	0.823312	1.4122	0.578762	1.21146	1.2125	0.009661	-0.010493	0.071407	0.053452	0.009078	0.020178	0.03442	0.003782
0.407374	0.404903	0.061118	0.049093	0.119851	0.219067	0.22333	0.224753	0.111884	0.156646	0.952548	0.263536	0.529337	0.355068	0.042752	0.081361	0.071944	0.049427	0.288131	0.23257	0.409851	0.571435	0.044292	0.088841	0.073006	0.404995	0.061502	0.046942	0.002818	0.065434	-0.020237	0.02644	0.028013	0.000122	0.011234	0.012211
1.53191	1.39354	0.182309	0.963961	-0.013329	0.024441	0.02324	0.026643	0.122479	0.180256	0.013903	0.022864	0.888885	0.328469	0.753432	0.900747	0.059474	0.048767	0.007289	0.002069	1.50067	2.08133	1.02993	1.86285	1.20708	1.30984	0.979319	0.951935	0.194166	0.311723	0.092077	0.020778	0.069514	0.052024	0.006471	0.013508
1.18148	1.16688	0.763902	0.402716	0.045946	0.083871	0.147865	0.210422	0.47338	0.413965	0.00811	0.399987	1.16569	0.758926	0.53831	0.377928	0.443896	0.576283	0.50628	0.425493	0.888222	1.11769	0.475401	0.419642	1.52553	1.15032	0.490795	0.494176	0.004026	0.012679	0.062927	0.047582	0.088449	0.105142	0.016446	0.002702
0.021362	0.002079	0.141169	0.053946	0.031209	0.01981	-0.033262	-0.000353	2.27808	2.13362	0.044651	0.066297	0.022599	0.071297	0.084797	0.158896	1.68937	1.59906	1.09501	0.870034	0.003944	0.016427	0.027427	0.079472	-0.0405	0.051257	0.401729	0.383901	0.017176	0.019674	0.095835	0.101918	-0.008171	-0.014465	0.023681	0.028908
0.005818	0.008714	-0.012599	0.009442	0.01853	-0.041807	-0.035076	-0.036231	0.115647	0.142454	0.188139	1.1905	0.009805	0.102775	-0.009338	0.042377	1.32593	1.18581	1.03824	1.45788	0.006831	0.005054	0.002389	0.020196	-0.04161	0.011569	0.049771	0.039257	-0.382025	-0.726333	0.012913	0.009039	1.55097	1.57069	1.00641	0.857554
0.089521	0.071791	0.00181	0.039952	0.134697	0.110627	0.162249	0.158296	0.826162	0.773018	1.5929	1.23788	0.1668	0.061539	0.118514	0.019059	0.392456	0.37197	0.692882	0.562308	0.039295	0.049766	0.00703	0.005437	0.077447	0.062289	0.012002	0.019382	0.017981	0.075635	0.021056	0.008883	0.333176	0.362346	0.040531	0.031069
4.19693	3.8288	1.52279	1.34362	2.20955	2.44318	2.40743	2.9386	0.202283	0.150943	0.014438	0.081356	5.07755	6.14696	1.32607	3.86736	0.14149	0.091809	0.092362	0.061235	4.09914	4.54552	1.17884	1.8815	1.88004	2.83604	1.24404	1.19153	0.005099	-0.022589	0.008143	0.016311	0.156667	0.176736	0.149993	0.157938
0.036739	0.044857	-0.002854	0.033669	0.389353	0.216494	2.04302	2.5672	-0.002871	-0.088735	0.148925	0.228229	0.056557	0.067205	0.106602	0.100925	0.14197	0.161932	0.525811	0.674336	0.019436	0.0104	0.021124	0.035634	-0.035304	0.060144	0.133684	0.14586	-0.001744	-0.061062	-0.005686	0.00535	0.282726	0.30631	0.189177	0.209539
0.075224	0.072881	0.000975	0.018283	0.116167	0.053384	0.712972	0.907995	-0.396051	-0.650327	0.131368	0.06065	0.192508	0.055873	0.194983	0.048802	0.100003	0.006385	0.27475	0.314358	0.023098	0.040046	0.016276	0.03243	0.075537	0.025054	0.024377	0.022752	-0.041732	0.072429	0.082826	0.060932	2.58085	2.61044	0.258556	0.253522
0.019284	-0.028221	-0.014479	-0.0079	0.89173	1.09019	1.11691	0.74319	-0.00406	0.04072	0.082885	0.190995	0.016381	-0.128114	-0.022714	0.010612	0.078779	0.006825	0.292573	0.309937	0.003099	-0.006318	-0.006441	0.000583	0.066656	-0.02559	0.005289	0.003407	0.094869	0.091375	-0.000193	0.001299	0.050709	0.067097	0.376421	0.418214
0.041727	0.001683	0.025825	0.035927	0.550166	0.748018	0.056977	0.030832	0.075448	0.110886	0.066753	0.063956	0.093623	-0.048476	-0.024985	0.115003	0.294492	0.293261	0.14623	0.150877	-0.009718	-0.010109	0.018977	0.042916	-0.053111	0.007049	-0.006374	0.016354	-0.011272	0.008015	0.163532	0.163681	1.00848	1.11597	0.090319	0.036526
0.143882	0.129323	0.0339	0.025055	1.92824	2.21434	1.04451	1.23973	-0.035744	0.058892	0.055969	0.145037	0.407495	0.080583	0.021654	0.052917	0.186216	0.134301	0.104661	0.029724	0.05521	0.018759	0.05894	0.045731	0.051379	0.011186	0.016172	0.012228	1.10327	1.0691	0.306297	0.304038	1.2117	1.25818	1.77363	1.75061
0.038319	0.02634	0.010093	0.173463	1.49239	1.65812	0.473788	0.409693	0.002376	0.000796	0.000624	0.045774	0.129136	-0.006925	0.418231	0.461022	0.025181	0.033355	0.069812	0.062364	0.03514	0.009137	0.091493	0.057431	0.088549	0.017009	0.046584	0.05175	0.835033	0.805757	1.06199	1.08219	0.28104	0.282365	0.499858	0.545731
0.970183	1.11598	0.987281	0.834775	0.01853	0.056085	0.099397	0.080384	-0.00406	0.07136	0.010784	0.005004	1.156	0.26032	0.693771	0.508886	0.037411	0.032144	0.012129	0.028125	1.78609	0.675827	1.09497	1.01658	1.29945	1.85366	0.830988	0.853206	0.834765	0.752419	0.047894	0.047686	0.407748	0.54759	2.06926	2.21507
0.043721	0.026142	-0.008214	0.365435	0.001192	0.004374	-0.00216	0.021749	0.021387	0.042842	0.000446	0.008677	0.031088	0.004722	0.436453	0.590969	0.016307	0.01354	0.000228	-0.00381	0.055492	0.014483	0.391146	0.182926	0.200411	0.052942	0.421936	0.432092	0.155923	0.215393	0.570724	0.546833	0.837285	0.834695	0.415245	0.31366
1.0336	1.12935	1.16131	1.38496	0.097636	0.099693	0.028553	0.016198	0.052675	0.126405	0.333499	0.077637	0.677485	0.064687	0.126893	0.083527	0.034893	0.021576	0.129716	0.12294	0.443512	0.082036	0.98938	0.59247	1.09389	1.37481	1.69561	1.81199	3.00601	2.71486	0.069046	0.058647	0.615124	0.623925	2.15113	2.22242
0.46772	0.392624	1.12692	2.2812	5.58846	6.03959	1.67489	1.7353	0.011485	0.013662	0.190545	0.097563	0.235434	0.319026	1.19417	-999	0.023382	0.023558	0.037298	0.027372	0.270276	0.04928	-999	-999	0.196104	0.268311	0.884421	-999	0.415168	0.371182	1.99852	1.93804	0.149145	0.156802	0.403382	0.416701
1.11298	0.942793	-0.42859	0.791325	0.060142	0.060588	0.034515	0.04814	0.05119	0.067513	0.403639	0.124192	0.291751	3.44334	1.85993	-999	-0.002278	0.009467	0.117644	0.105444	0.892095	0.835914	-999	-999	0.289581	0.368526	0.838074	-999	0.390344	0.488351	0.881405	0.829418	0.005966	-0.014343	0.046732	0.05252
0.269726	0.402328	-0.217184	0.02908	0.045188	0.060716	0.021037	0.01968	0.004555	-0.072819	0.259972	0.106608	0.173377	-999	0.054664	-999	0.072304	0.095001	0.238534	0.059777	0.798223	1.0933	-999	-999	0.175854	0.281643	0.036616	-999	0.069239	0.067474	0.020815	0.012519	0.037481	0.078522	0.155161	0.178362
0.15635	0.18339	0.014618	0.034535	-0.011378	-0.016851	-0.007473	0.017863	0.025941	0.026793	0.151064	0.09614	0.107494	-999	-0.247123	-999	0.120507	0.127696	0.292231	-0.087949	1.05174	0.982976	-999	-999	-0.116703	0.04528	0.038922	-999	0.062128	0.023463	0.07078	0.102593	0.04215	0.025769	0.127885	0.116008
0.244956	0.243694	-0.094948	-0.040704	0.012137	0.033188	0.035249	0.027754	0.328821	0.268328	0.051781	0.050917	0.220966	5.58382	-0.533767	-999	0.124344	0.176022	0.047377	0.04943	0.598439	0.357305	-999	-999	-0.148765	-0.03601	0.000237	-999	0.227846	0.242354	0.088897	0.051738	0.111923	0.067826	0.034959	0.031609
0.16782	-0.047432	-0.190384	0.146264	0.059492	0.020839	0.050541	0.047332	0.913194	0.465031	-0.116573	0.098757	0.117538	-999	0.300323	-999	0.152522	0.27895	0.07209	0.077602	0.587453	0.756502	-999	-999	-0.055376	0.055777	0.023326	-999	0.051795	0.019965	0.079164	0.098801	0.005058	0.012641	0.055585	0.05668
0.672944	0.651469	-0.029097	0.09924	0.011378	0.018138	0.140391	0.163241	0.899926	1.044	0.045096	0.150133	0.700801	0.298093	-0.017717	-999	1.65796	2.02673	0.082169	0.101023	0.192602	0.25787	-999	-999	0.499673	0.123353	0.581827	-999	0.232677	0.248037	0.067552	0.053452	0.026457	0.034278	0.023231	0.017074
0.061509	0.085654	0.004594	0.075878	0.807965	0.185493	0.683166	0.439869	0.075349	0.123089	0.562189	0.395442	0.095776	0.336968	-999	-999	0.140891	0.081902	0.497112	0.419379	0.875968	1.35593	-999	-999	0.273728	0.236362	0.169147	-999	0.1523	0.156226	0.077622	0.087425	0.035276	-0.002188	0.050911	0.056086
-0.000166	0.001287	0	0.00538	0.084416	0.027399	0.271711	0.172324	0.092676	0.156514	0.037075	0.034388	0.002631	-0.000944	-999	-999	0.11571	0.071774	0.035817	-0.001505	0.15042	0.046753	-999	-999	-0.003197	0.022832	0.006611	-999	0.325533	0.351216	0.454122	0.480134	0.030607	0.01957	0.147702	0.154534
-999	-999	-999	-999	0.925432	0.407647	1.11371	0.882765	-0.046833	0.166461	0.11488	0.040357	-999	-999	-999	-999	0.001199	0.055702	-0.016798	-0.024691	-999	-999	-999	-999	-999	-999	-999	-999	0.334121	0.321778	0.248622	0.24134	-0.038778	-0.005591	0.071492	0.058517
				0.436058	0.276053	-999	-999	0.009703	0.035282	0.126377	0.022176					0.019785	-0.001431	0.020898	0.005032									0.25361	0.237107	0.251995	0.261755	0.025809	0.016288	0.052349	0.059058
				0.856945	0.667492	-999	-999	0.171292	0.235036	2.18655	0.274142					0.070505	0.078819	0.272643	0.2313									1.797	1.76643	1.23661	1.2322	0.048115	0.051295	0.206881	0.250604
				0.002167	0.023926	-999	-999	0.02208	0.029048	0.166393	0.129656					0.01283	0.01387	0.103465	0.100318									0.540631	0.532362	1.88842	1.8796	0.790985	0.792152	3.37049	3.34241
				0.02384	-0.081298	-999	-999	0.089706	0.153463	1.55734	0.40164					0.236697	-0.001871	0.375767	0.361342									0.846975	0.83709	1.28503	1.23267	0.073275	0.079738	0.222474	0.160802
				0.162113	0.480841	-999	-999	0.02911	0.065523	0.00713	0.003214					0.029737	-0.095332	-0.007004	-0.034756									0.311041	0.278058	1.65869	1.62367	0.061344	0.074025	0.031275	0.014643
				0.045513	0.132238	-999	-999	0.013565	0.16487	0.038234	-0.000505					0.169669	0.135732	-0.024315	-0.013357									0.118217	0.105219	1.04026	1.03798	-0.014266	-0.001459	0.043857	0.047819
				0.855103	0.913959	-999	-999	0.086339	0.125741	0.177088	0.188194					0.343534	0.581567	0.590897	0.528633									0.819199	0.849477	0.135441	0.121137	0.147848	0.125684	0.02058	0.022694
				0.168073	0.068048	-999	-999	2.00283	1.7946	4.30367	2.92796					1.14571	1.13782	1.6063	1.29416									0.059444	0.199071	0.144933	0.117813	0.059658	0.033427	0.026332	0.034257
				0.016038	0.013507	-999	-999	0.263869	0.243657	1.0808	2.49142					0.201684	0.169307	1.31943	1.2151									0.180076	0.183332	0.04799	0.034076	0.01699	0.019813	0.068526	0.062408
				-999	-999	-999	-999	0.130301	0.082766	0.066664	0.93344					0.069906	0.054821	0.462035	0.418909									0.026032	0.066308	0.032957	0.040362	0.130339	0.222075	0.219643	0.221048
								0.978543	0.887617	1.50458	1.32076					0.609008	0.682293	0.871854	0.771833									0.012748	0.030458	0.006601	-0.002597	1.77651	1.75764	0.273025	0.315497
								0.496054	0.639053	0.066664	0.061247					0.422433	0.373401	0.048458	0.030147									0.012211	-0.007287	-0.019948	0.009142	0.040853	0.03367	0.228585	0.229639
								1.92283	1.31989	0.202488	1.10928					0.719203	0.661488	0.547848	0.493077									-0.042805	-0.017342	0.00954	0.024934	0.109719	0.1692	1.62283	1.73537
								1.39489	1.21205	1.21475	0.435385					0.751818	0.742068	0.577345	0.513724									0.146262	0.205775	0.275701	0.269287	0.554429	0.540297	2.33411	2.41667
								0.023268	0.072819	0.172186	0.026813					0.028538	0.007486	0.039746	0.029959									0.023214	0.017779	0.06601	0.070802	1.09537	1.21868	0.208409	0.224722
								0.007129	0.023344	-0.001337	-0.012121					0.019185	0.010458	0.011616	0.008513									0.05676	0.08948	0.329232	0.318843	0.050709	0.068069	0.08304	0.099853
								0.071487	0.076665	0.027004	0.028466					0.114152	0.134081	0.031774	0.026902									0.047367	0.036142	-0.001975	-0.006649	0.006874	-0.006928	0.010829	0.016858
								3.96229	3.32392	1.29487	1.20437					4.30047	5.25711	1.5903	1.61624									0.072594	0.021714	-0.014985	-0.011844	-0.002594	0.021515	0.006336	0.002756
								0.013268	0.048413	0.003565	0.028557					0.047843	0.0131	0.041739	0.054603									0.492593	0.650115	0.506014	0.489537	0.099084	0.062721	0.145949	0.173391
								0.064457	0.150943	0.029856	0.03223					0.19413	0.148612	0.038607	0.037719									1.44222	1.38344	1.62024	1.65909	0.011542	0.008873	0.015368	0.017615
								-0.007426	0.02613	0.01524	0.025757					0.034054	0.011889	0.073172	0.090253									0.212817	0.162492	1.2739	1.29885	0.042668	0.091042	0.015952	0.017345
								0.01	0.043373	0.158996	0.060466					0.042807	0.054161	0.106825	0.112311									-0.051527	0.02492	0.441883	0.484706	0.027624	0.049836	0.107035	0.096557
								0.051487	0.123486	0.071209	0.029567					0.372072	0.362613	0.04544	0.062552									0.789678	0.693252	0.832211	0.859702	0.644045	0.645926	0.967497	1.06034
								0.010495	0.023079	0.016933	0.125845					0.230941	0.156207	0.48299	0.372301									0.381488	0.387941	0.018743	0.020415	0.09221	0.117905	2.15769	2.23561
								1.96827	1.29203	1.44522	1.19275					2.10713	1.93669	1.68659	1.29882									1.06154	0.993316	0.575349	0.620959	0.613179	0.560961	1.19298	1.19094
								0.047427	0.054117	0.010695	0.253573					0.07746	0.062857	0.645221	0.722873									1.47644	1.45616	0.806481	0.761109	1.76717	1.74864	1.30132	1.40496
								0.569917	0.661468	1.19541	1.2062					0.732753	0.637049	0.243374	0.212817									0.074741	0.048092	0.125034	0.143942	0.346016	0.320896	0.450564	0.471544
								0.348426	0.292335	0.711292	1.88906					0.286338	0.243943	0.688668	0.623213									-0.044952	0.010347	0.020622	0.025142	0.300364	0.353715	1.56051	1.68912
								0.646058	0.071492	0.928485	0.560312					0.242212	0.226771	0.397006	0.322212									0.087489	0.111048	-0.001156	-0.003792	0.068607	0.460073	-0.025343	0.03604
								0.020298	0.038996	0.039125	-0.001791					-0.025061	0.003633	-0.035988	0.017966									3.82897	4.05793	1.2089	1.16675	1.10523	1.11645	0.320028	0.313174
								0.023466	-0.01658	0.031371	0.014967					-0.143409	-0.058234	-0.138827	-0.044068									0.006307	0.042991	0.034113	0.035583	0.758692	0.784616	0.491275	0.533952
								0.036536	0.044434	0.0762	-9.2e-05					-0.097125	0.021906	-0.155283	0.216862									0.086415	0.080445	0.029921	0.025973	0.225273	0.204693	0.352381	0.354887
								-999	-999	-999	-999					0.885634	-999	0.946734	-999									-0.075546	-0.004663	0.012913	0.005143	0.0083	0.006564	0.120426	0.113577
								1.23667	1.27028	0.051335	0.104634					0.390538	0.390023	0.059335	0.049289									-0.076754	-0.016176	-0.003517	0.014701	0.972293	0.979828	0.679598	0.750839
								0.287335	0.517954	0.007754	0.145909					0.148805	0.135072	0.079379	0.069889									0.081987	0.123873	0.006216	0.002597	2.09464	2.12217	1.1241	1.09011
								0.063269	0.109957	0.002317	0.293562					0.029857	0.073645	0.261084	0.251665									0.004428	0.044886	0.047894	0.046024	1.18901	1.15596	0.90324	0.898025
								0.1304	0.121232	0.005258	0.442318					0.207319	0.228202	0.313813	0.287597									0.878375	0.905439	0.544416	0.549794	0.938055	0.899239	1.02825	1.07196
								0.512787	0.428688	0.008199	0.08053					0.140171	0.137603	0.000569	0.018389									-0.004965	0.013116	0.0981	0.109657	0.369101	0.378269	1.33704	1.43835
								0.803884	0.649796	0.96048	0.966405					0.20612	0.276968	1.48894	1.39561									0.802694	0.81421	1.09534	1.09933	0.041242	-0.003039	0.027186	0.027395
								-0.000495	0.067513	0.16978	0.20082					-0.009832	-0.071664	0.028528	0.034756									0.255622	0.277476	1.29741	1.29984	0.011542	0.028808	0.015143	0.020424
								0.13644	0.322444	0.766103	0.200682					-0.012231	-0.031704	0.070552	0.020129									1.59479	1.26671	0.881357	0.843703	-0.002464	0.03136	-0.06902	-0.031015
								0.002277	0.089796	-0.053117	0.015518					0.015108	0.038969	-0.069186	-0.071111									0.063738	0.022006	-0.01484	-0.016934	0.600599	0.195334	0.080299	0.078996
								0.018416	0.154524	0.223164	0.104037					0.006115	0.019925	0.011958	0.007901									0.072192	0.022006	-0.039751	-0.023895	0.012061	0.004133	0.043272	0.045279
								0.177827	0.229067	0.162293	0.125983					0.018706	0.019264	-0.003303	0.010394									0.087489	0.106822	-0.073719	-0.079373	0.015044	0.041328	0.071087	0.078293
								0.75814	2.27581	0.841323	0.366563					0.063311	0.047226	0.121858	0.08762									-999	-999	-999	-999	0.203615	0.071959	0.022243	0.014643
								0.196243	0.350564	0.430376	0.554206					0.069906	0.086085	0.056544	0.051358									1.07938	1.11063	0.132069	0.119579	0.050579	-0.024067	0.012222	0.025233
								0.82131	1.23327	1.63184	1.35381					0.823163	0.842464	1.60944	1.40883									0.278971	0.283888	0.142139	0.142124	0.177677	-0.00316	0.065381	0.004539
								1.01765	1.52601	1.34059	1.23054					1.69009	1.47698	1.77913	1.62776									0.064543	0.047946	0.236866	0.238223	-0.009467	0.032576	0.026197	-0.003296
								0.079309	0.144443	0.000891	0.569403					0.154321	0.16017	0.786155	0.730398									0.03368	0.05771	0.420924	0.411618	0.026327	0.037924	0.051541	0.053871
								1.72302	1.29973	0.427969	0.823527					2.8105	2.83441	1.07115	1.12988									0.168	0.226615	0.004626	-0.015376	0.098954	0.1128	0.01056	0.001999
								1.67708	1.53927	1.58087	1.48507					2.95367	2.97279	2.29634	2.16105									0.276958	0.350925	1.01237	1.02567	0.068996	0.041814	0.114989	0.100771
								1.19241	1.22717	0.453369	1.38085					1.36011	1.48392	1.88191	1.80883									-0.002415	0.023754	0.116168	0.117034	0.469481	0.404889	0.170349	0.116008
								0.833885	1.13446	1.17339	1.2029					1.33553	1.20221	2.05251	1.93351									-0.002684	0.055961	0.147005	0.153032	0.299456	0.212837	0.576652	0.494346
								1.41549	1.56421	1.85617	1.95898					1.64441	1.49735	2.70491	2.37005									-0.004562	-0.016614	0.005541	0.010181	0.489065	0.51781	0.035049	0.024207
								1.93392	1.09082	1.25476	1.19069					2.19286	2.2404	1.58882	1.6137									0.004831	0.011076	0.072611	0.075945	0.119445	0.115231	0.245705	0.279836
								0.136935	0.3373	0.020766	0.025527					-0.003957	-0.005724	0.007858	-0.013921									-0.00899	0.033664	0.020526	0.019999	0.828855	1.00207	0.033297	0.019398
								0.054259	0.136352	0.024331	0.056151					0.024221	0.003302	0.020329	0.002163									0.857442	0.957903	0.319066	0.339517	0.099603	0.089097	1.85011	1.75272
								0.06822	0.169114	0.381269	0.090034					-0.000719	-0.009907	0.077898	-999									0.168402	0.207087	0.260186	0.27952	0.255491	0.210892	0.544613	0.549946
								0.081983	0.116457	0.096431	-0.002387					0.008394	0.010788	0.007118	-999									1.01887	1.1064	0.540658	0.573948	0.02944	0.00705	0.015817	0.014589
								0.044259	0.044434	0.358008	0.366333					-0.040768	-0.005724	-0.160124	-999									1.29301	1.29046	0.546921	0.545326	-0.060695	-0.021636	0.049474	0.017669
								0.073962	0.074941	-0.004189	0.068409					0.093048	0.050638	-0.004271	-999									0.060786	0.053047	0.318295	0.367984	0.071719	0.049958	0.039273	0.052736
								0.159212	0.056769	0.049998	0.063451					0.03837	0.024659	0.011958	-999									1.8009	1.77357	0.275557	0.283104	0.118019	0.107938	0.858305	0.932498
								1.55292	1.14162	0.170314	0.558935					0.407684	0.387932	0.118043	-999									1.66698	1.76235	1.0048	1.0611	0.44069	0.387264	0.07931	0.064515
								0.311098	0.485722	0.029678	0.137048					0.475552	0.605565	0.301399	-999									1.27019	1.27735	0.768176	0.780017	0.123855	0.13942	0.058146	0.073106
								0.031882	0.026528	0.009714	0.045866					0.100722	0.128577	0.075563	-999									0.949627	0.903398	0.561858	0.571143	0.184291	0.214052	0.296931	0.343054
								0.009307	0.039526	0.012121	0.107021					0.01331	-0.01354	0.185008	-999									1.72495	1.74836	1.14877	1.17719	0.231887	0.257082	0.180055	0.197706
								-999	-999	-999	-999					-999	-999	-999	-999									2.03814	2.18716	0.726209	0.748174	0.178974	0.187797	0.220407	0.175985
																												0.093393	0.093123	0.002939	-0.010233	0.983187	1.0541	1.17505	1.14771
																												0.021201	0.00889	-0.008336	-0.014181	0.304125	0.322112	1.40543	1.40015
																												0.066824	0.102305	-999	-999	0.380773	0.424458	1.15083	1.2092
																												0.066824	0.053338	-999	-999	0.099214	0.13006	0.930381	0.952328
																												0.06414	0.096038	-999	-999	0.079111	0.081197	0.690922	0.689026
																												0.046696	0.06762	-999	-999	0.363005	0.427862	0.100295	0.091586
																												0.053942	0.067474	-999	-999	0.095712	0.077428	0.07585	0.110929
																												1.72039	1.68074	-999	-999	0.10064	0.131397	0.030915	0.032906
																												0.19913	0.190473	-999	-999	0.018157	0.017017	0.020086	0.028313
																												0.005904	-0.010201	-999	-999	0.156796	0.135287	0.021883	0.017777
																												-0.000805	-0.001457	-999	-999	-0.014136	0.021758	0.025343	0.018317
																												-999	-999	-999	-999	-0.007522	0.00389	0.152375	0.167718
																																0.157056	0.112192	0.220811	0.255575
																																0.009986	0.015072	0.063493	0.063489
																																0.08404	0.086788	0.273969	0.324575
																																0.003372	0.006685	0.007459	0.000702
																																0.017379	0.075605	0.027096	0.045982
																																0.038259	0.061262	0.230382	0.217374
																																0.86024	0.940688	1.37313	1.2836
																																0.139158	0.157774	1.04964	0.830538
																																0.031126	0.002674	0.502734	0.376014
																																0.899666	0.904223	1.15155	0.702372
																																0.420847	0.507235	0.047811	0.036148
																																0.736904	0.754957	0.668634	0.683947
																																1.48639	1.50299	0.797103	0.781422
																																0.223587	0.188648	0.631787	0.704695
																																0.02101	0.025647	0.1455	0.167177
																																0.241614	0.212594	0.038554	0.04328
																																2.7715	2.74853	1.0753	1.10794
																																0.05862	0.050687	0.12456	0.140863
																																0.448471	0.468217	0.053428	0.052682
																																0.042279	0.005348	0.046463	0.050034
																																0.12606	0.185609	0.283271	0.312634
																																0.265348	0.275193	0.030376	0.012698
																																0.043187	0.045947	0.095128	0.081535
																																1.14284	1.20907	0.590627	0.59609
																																0.010764	-0.005591	0.094543	0.085858
																																0.680359	0.719464	1.01585	0.994095
																																0.23072	0.202991	1.36	1.28355
																																1.21948	1.04218	0.860776	0.918395
																																0.122817	0.14416	0.024984	0.01394
																																0.081057	0.08229	0.02404	0.013724
																																0.370268	0.078036	-0.020401	-0.048629
																																-999	-999	-999	-999
																																1.88389	1.4004	0.206656	0.223696
																																1.3484	1.28492	0.369411	0.3765
																																0.100381	0.096147	0.316163	0.288967
																																0.083651	0.070378	0.553465	0.543516
																																0.319818	0.344113	0.063853	0.024261
																																0.550149	0.408049	1.03175	1.04332
																																0.232406	0.001216	0.175606	0.213538
																																0.050969	0.005956	0.13175	0.145672
																																-0.005577	0.005105	0.015682	0.01394
																																0.022696	0.043759	0.068481	0.078348
																																0.025549	0.039018	0.006785	0.01902
																																0.882677	0.734172	0.361548	0.372232
																																0.177158	0.154371	0.413762	0.504396
																																0.877359	0.835546	0.621542	0.678598
																																1.05192	1.00621	0.569642	0.581555
																																0.047856	0.039869	0.316612	0.364721
																																1.41337	1.43929	0.275991	0.282645
																																1.36189	1.24214	1.02771	1.17635
																																1.21326	1.14915	0.759133	0.837184
																																0.836766	0.751919	0.493297	0.506503
																																1.5336	1.42337	1.21352	1.30938
																																1.39949	1.34278	0.754684	0.85977
																																0.051098	0.08776	0.001078	0.002323
																																0.001038	0.014951	0.011638	0.014913
																																0.091302	0.081075	-999	-999
																																0.084559	0.074997	-999	-999
																																0.063419	0.05324	-999	-999
																																0.066013	0.03999	-999	-999
																																0.018805	0.056278	-999	-999
																																1.23323	1.29951	-999	-999
																																0.198168	0.140392	-999	-999
																																0.008171	0.008022	-999	-999
																																-0.004409	0.00158	-999	-999
																																-999	-999	-999	-999
